# Ultra-high field imaging reveals increased whole brain connectivity underpins cognitive strategies that attenuate pain

**DOI:** 10.1101/802306

**Authors:** Enrico Schulz, Anne Stankewitz, Anderson M Winkler, Stephanie Irving, Viktor Witkovsky, Irene Tracey

## Abstract

We investigate how the attenuation of pain with cognitive interventions affects the strength of cortical connections by pursuing a whole brain approach. While receiving tonic cold pain, 20 healthy participants were asked to utilise three different pain attenuation strategies. During a 7T fMRI recording, participants were asked to rate their pain after each single trial. We related the trial-by-trial variability of the attenuation performance to the trial-by-trial functional connectivity of the cortical data.

Across all conditions, we found that a higher performance of pain attenuation was predominantly associated with higher functional connectivity. Of note, we observed an association between low pain and high connectivity for regions that belong to the core areas of pain processing, i.e. the insular and cingulate cortices. For one of the cognitive strategies (safe place), the performance of pain attenuation was explained by diffusion tensor imaging metrics of increased white matter integrity.

**Impact Statement:** In a single trial analysis, the more effective attempts to attenuate pain in three different conditions are associated with general higher functional connectivity across the entire brain.
