## Supplementary Spreadsheet 4 for "Ultra-high field imaging reveals increased whole brain connectivity underpins cognitive strategies that attenuate pain"

### Sheet: DTI
DTI~conn	# region	# region
5.4727	223	261	safeplace	Area 5m ventral vs Area 45
-5.7826	73	101	safeplace	Area 8C vs Area OP1/SII
-5.402	66	119	safeplace	Area 47m vs PreSubiculum
-6.0572	99	118	safeplace	Area 43 vs Entorhinal Cortex
-5.5893	81	101	safeplace	Area IFSp vs OP1/SII
